# Biocompatible polymers for scalable production of human neural organoids

**DOI:** 10.1101/2022.03.18.484949

**Authors:** Genta Narazaki, Yuki Miura, Sergey D. Pavlov, Mayuri Vijay Thete, Julien G. Roth, Sungchul Shin, Sarah C. Heilshorn, Sergiu P. Pașca

**Affiliations:** Department of Psychiatry and Behavioral Sciences, Stanford University, Stanford, CA 94305, USA; Institute for Stem Cell Biology and Regenerative Medicine, Stanford University, Stanford, CA 94305, USA; Stanford Brain Organogenesis, Wu Tsai Neuroscience Institute, Stanford, CA 94305, USA; Department of Materials Science and Engineering, Stanford University, Stanford, CA 94305, USA

## Abstract

The generation of neural organoids from human pluripotent stem cells holds great promise in modeling disease and screenings drugs, but current approaches are difficult to scale due to undesired organoid fusion. Here, we develop a scalable neural organoid platform by screening biocompatible polymers that prevent fusion of organoids cultured in suspension. We show that addition of one inexpensive polysaccharide enables straightforward screening of 298 FDA-approved drugs and teratogens for growth defects using over 2,400 cortical organoids.
