## Supplementary Tables for "Biocompatible polymers for scalable production of human neural organoids"

### Sheet: Supplementary Table 1
Supplementary Table 1. List of biocompatible polymers
Compound No.	Product Name	Class	Molecular Weight (kDa)	Chemical Formula	Linearity	Electrostatic Charge	Catalog Number	Reference
1	Acacia ash	Polysaccharide	250-1450	[(C15H26O13)(C12H22O10)(C18H32O16)(C13H24O11)]n	Branched	Neutral	Thermo, 36499	https://doi.org/10.1016/j.fct.2008.07.001 https://doi.org/10.1016/j.carbpol.2017.10.076 https://doi.org/10.1016/j.ijbiomac.2019.06.113
2	Agarose	Polysaccharide	17-144	(C12H18O9)n	Linear	Negative	Sigma, A9539	https://doi.org/10.1016/0144-8617(89)90068-4 https://doi.org/10.1016/j.carbpol.2018.01.060
3	Alginate	Polysaccharide	75-200	(C6H8O6)n	Linear	Negative	Nova, BP-1905-07	https://doi.org/10.3390/microarrays4020133 https://doi.org/10.3389/fbioe.2020.00665
4	Carboxymethyl cellulose	Polysaccharide Derivative	250	(C8H15NaO8)n	Linear	Negative	Sigma, 419281	https://doi.org/10.3389/fbioe.2019.00045 https://doi.org/10.1039/C8TB02331J
5	Carboxymethyl cellulose	Polysaccharide Derivative	700	(C8H15NaO8)n	Linear	Negative	Sigma, 419338	https://doi.org/10.3389/fbioe.2019.00045 https://doi.org/10.1039/C8TB02331J
6	Cellulose nanofiber	Polysaccharide Derivative	100-1000	(C6H10O5)n	Linear	Negative	See Methods	https://doi.org/10.3389/fbioe.2019.00045 https://doi.org/10.1039/C8TB02331J https://doi.org/10.1016/j.polymertesting.2020.106985
7	Corn starch	Polysaccharide	51000	(C6H10O5)n	Linear	Neutral	Argo	https://dx.doi.org/10.3390%2Fpolym11071084 https://doi.org/10.1002/star.201900270
8	Dermatan sulfate	Polysaccharide	0.5	(C14H21NO15S)n	Linear	Negative	Sigma, 1171455	https://doi.org/10.3390/molecules25040978 https://doi.org/10.3390/biom11010029
9	Dextran	Polysaccharide Derivative	70	(C6H10O5)n	Linear	Neutral	Sigma, 31390	https://doi.org/10.1586/17434440.4.2.147
10	Gelatin, Porcine skin	Polysaccharide	50-100	C102H151O39N32	Linear	Positive	Sigma, G2500	https://doi.org/10.1089/ten.teb.2019.0256
11	Gelatin, Cold water fish skin	Polysaccharide	60	C102H151O39N31	Linear	Positive	Sigma, G7041	https://doi.org/10.1089/ten.teb.2019.02566
12	Gellan gum	Polysaccharide	1000	[(C6H12O5)(C6H12O6)(C6H12O6)(C6H10O7)]n	Linear	Positive	Sigma, G1910	https://doi.org/10.1039/C6BM00322B https://doi.org/10.1016/j.carbpol.2019.115430
13	Methyl cellulose	Polysaccharide Derivative	88	(C10H13O5)n	Linear	Neutral	Sigma, M0512	https://doi.org/10.1039/C8TB02331J https://doi.org/10.1186/s13036-019-0177-0
14	Pluronic F-127	Synthetic	12	(C2H4O)x(C3H6O)y(C2H4O)z	Linear	Neutral	Sigma, P2443	https://doi.org/10.1007/s42242-018-0013-2 https://doi.org/10.1089/ten.teb.2021.0026
15	Poly(vinyl-alcohol) (PVA)	Synthetic	20-30	(C2H4O)n	Linear	Neutral	Acros, 396765000	https://doi.org/10.1080/00914037.2016.11909300
16	Polyethylene glycol (PEG)	Synthetic	2	(C2H4O)n	Linear	Neutral	Sigma, 81300	https://doi.org/10.1038/nmeth.3839 https://doi.org/10.1038/s41583-021-00496-y https://doi.org/10.1021/acs.chemrev.0c01177
17	Polyethylene glycol (PEG)	Synthetic	10	(C2H4O)n	Linear	Neutral	Sigma, 81300	https://doi.org/10.1038/nmeth.3839 https://doi.org/10.1038/s41583-021-00496-y https://doi.org/10.1021/acs.chemrev.0c01177
18	Polyethylene glycol (PEG)	Synthetic	20	(C2H4O)n	Linear	Neutral	Sigma, 81300	https://doi.org/10.1038/nmeth.3839 https://doi.org/10.1038/s41583-021-00496-y https://doi.org/10.1021/acs.chemrev.0c01177
19	Polyethylene glycol (PEG)	Synthetic	300	(C2H4O)n	Linear	Neutral	Sigma, 81300	https://doi.org/10.1038/nmeth.3839 https://doi.org/10.1038/s41583-021-00496-y https://doi.org/10.1021/acs.chemrev.0c01177
20	Polyethylene glycol (PEG)	Synthetic	1000	(C2H4O)n	Linear	Neutral	Sigma, 81300	https://doi.org/10.1038/nmeth.3839 https://doi.org/10.1038/s41583-021-00496-y https://doi.org/10.1021/acs.chemrev.0c01177
21	Polyethylene glycol (PEG)	Synthetic	4000	(C2H4O)n	Linear	Neutral	Sigma, 81300	https://doi.org/10.1038/nmeth.3839 https://doi.org/10.1038/s41583-021-00496-y https://doi.org/10.1021/acs.chemrev.0c01177
22	Polyethylene glycol (PEG)	Synthetic	8000	(C2H4O)n	Linear	Neutral	Sigma, 81300	https://doi.org/10.1038/nmeth.3839 https://doi.org/10.1038/s41583-021-00496-y https://doi.org/10.1021/acs.chemrev.0c01177
23	Xanthan gum	Polysaccharide	2000-20000	(C36H58O29P2)n	Branched	Negative	Sigma, 43708	https://doi.org/10.1016/j.jfoodeng.2011.03.035 https://doi.org/10.1016/j.carbpol.2017.10.009

### Sheet: Supplementary Table 2
Supplementary Table 2. List of genes and sequences of qPCR primers
Gene	Forward Primer	Reverse Primer
GAPDH	CATGAGAAGTATGACAACAGCCT	AGTCCTTCCACGATACCAAAGT
FOXG1	AACCTGTGTTGCGCAAATGC	AAACACGGGCATATGACCAC
EN1	TGACGCCCCCGGATTATTTATC	TTTGCCTTCAAACCGGAAGC
EMX1	CGCAGGTGAAGGTGTGGTT	TCCAGCTTCTGCCGTTTGT
NKX2-1	AGCACACGACTCCGTTCTC	GCCCACTTTCTTGTAGCTTTCC
FOXA2	AAAAAGCCTCCGGTTTCCAC	TCCCTGCAACAACAGCAATG
RAX	GGCCATCCTGGGGTTTACC	GGTCGAGGGGCTTCGTACT
HOXB4	TCCTCGTTTTCAGCTTTGGC	TCATTTGTTAGCGGGTGTCG

### Sheet: Supplementary Table 3
Supplementary Table 3. List of 298 drugs for hCO screening
Compound No.	Cat. No.	Product Name	Target	Pathway	M.W.	DMSO (mM) Max Solubility	Formula
1	S1168	Valproic acid sodium salt (Sodium valproate)	GABA Receptor,HDAC,Autophagy	Neuronal Signaling	166.19	198.568	C8H15NaO2
2	S5097	Methotrexate disodium	DHFR,Dehydrogenase	Metabolism	498.4		C20H20N8Na2O5
3	S2504	Ribavirin	Anti-infection	Microbiology	244.209	200.648	C8H12N4O5
4	S3051	Bosentan Hydrate	Endothelin Receptor	GPCR & G Protein	569.63	175.553	C27H31N5O7S
5	S5767	Aliskiren	Others	Others	551.76	181.238	C30H53N3O6
6	S1727	Levonorgestrel	Estrogen/progestogen Receptor	Endocrinology & Hormones	312.45	144.023	C21H28O2
7	S4071	Griseofulvin	Microtubule Associated	Cytoskeletal Signaling	352.77	141.735	C17H17ClO6
8	S4535	Methylene Blue	Others	Others	319.85	196.967	C16H18ClN3S
9	P1029	Oxytocin (Syntocinon)			1067.2		C45H70N12O14S2
10	S8135	Riociguat (BAY 63-2521)	Others	Others	422.42	198.854	C20H19FN8O2
11	S1379	Isotretinoin	Hydroxylase	Metabolism	300.44	199.707	C20H28O2
12	S3081	Ulipristal	Estrogen/progestogen Receptor	Endocrinology & Hormones	433.58	191.429	C28H35NO3
13	S1859	Diethylstilbestrol	Estrogen/progestogen Receptor	Endocrinology & Hormones	268.35	201.23	C18H20O2
14	S2061	Lovastatin	HMG-CoA Reductase	Metabolism	404.54	19.7755	C24H36O5
15	S1692	Busulfan	DNA alkylator	DNA Damage	246.3	198.944	C6H14O6S2
16	S2525	Phenytoin	Sodium Channel	Transmembrane Transporters	252.27	198.2	C15H12N2O2
17	S1208	Doxorubicin (Adriamycin) HCl	Topoisomerase	DNA Damage	579.98	172.42	C27H30ClNO11
18	S1025	Gefitinib (ZD1839)	EGFR	Protein Tyrosine Kinase	446.9	199.15	C22H24ClFN4O3
19	S1609	Methimazole	Others	Others	114.17	201.454	C4H6N2S
20	S1046	Vandetanib (ZD6474)	VEGFR	Protein Tyrosine Kinase	475.35	8.41485	C22H24BrFN4O2
21	S1444	Ziprasidone HCl	5-HT Receptor,Dopamine Receptor	Neuronal Signaling	449.4	200.267	C21H22Cl2N4OS
22	S2251	(-)-Huperzine A (HupA)	GluR,AChR	Neuronal Signaling	242.32	2.72367	C15H18N2O
23	S3188	(+,-)-Octopamine HCl	Dopamine Receptor	Neuronal Signaling	189.64	200.38	C8H12ClNO2
24	S3072	(R)-baclofen	GABA Receptor	Neuronal Signaling	213.66		C10H12ClNO2
25	S5339	4-Allylanisole	Others	Others	148.2		C10H12O
26	S4700	4-Aminobutyric acid	GABA Receptor	Neuronal Signaling	103.12		C4H9NO2
27	S2659	5-hydroxymethyl Tolterodine (PNU 200577, 5-HMT, 5-HM)	AChR	Neuronal Signaling	341.49	199.127	C22H31NO2
28	S3748	Acamprosate Calcium	GABA Receptor	Transmembrane Transporters	200.24		C5H10NO4RS-
29	S2538	Acetanilide	Others	Others	135.16	199.763	C8H9NO
30	S4514	Acetylleucine	Others	Others	173.21	196.294	C8H15NO3
31	S2082	Adiphenine HCl	AChR	Neuronal Signaling	347.88	86.2366	C20H26ClNO2
32	S5224	Adrafinil	Others	Others	289.35	196.993	C15H15NO3S
33	S3663	Afloqualone	GABA Receptor	Neuronal Signaling	283.3	197.67	C16H14FN3O
34	S1243	Agomelatine	5-HT Receptor	Neuronal Signaling	243.3	197.287	C15H17NO2
35	S1928	Alibendol	Others	Others	251.28	198.981	C13H17NO4
36	S5805	Allopregnanolone	GABA Receptor	Neuronal Signaling	318.49	200.948	C21H34O2
37	S2096	Almotriptan Malate	5-HT Receptor	Neuronal Signaling	469.55	200.192	C21H31N3O7S
38	S4772	alpha-Asarone	Others	Others	208.25	196.879	C12H16O3
39	S2452	Amfebutamone (Bupropion) HCl	AChR,Dopamine Receptor	Neuronal Signaling	276.2	28.9645	C13H19Cl2NO
40	S1280	Amisulpride	Dopamine Receptor	Neuronal Signaling	369.48	197.575	C17H27N3O4S
41	S5947	Amitriptyline	Serotonin Transporter	Neuronal Signaling	277.4		C20H23N_x000D_
42	S4218	Amoxapine	GlyT	Neuronal Signaling	313.78	9.56084	C17H16ClN3O
43	S0165	Ampalex (CX-516)	GluR	Neuronal Signaling	241.29	198.931	C14H15N3O_x000D_
44	S1281	Aniracetam	AMPA Receptor-kainate Receptor-NMDA Receptor	Neuronal Signaling	219.24	200.693	C12H13NO3
45	S6450	Apronal	Others	Others	184.24	200.825	C9H16N2O2_x000D_
46	S2614	Arecoline HBr	AChR	Neuronal Signaling	236.11	199.06	C8H14BrNO2
47	S1975	Aripiprazole	5-HT Receptor	Neuronal Signaling	448.39	200.718	C23H27Cl2N3O2
48	S1283	Asenapine maleate	5-HT Receptor,Adrenergic Receptor	Neuronal Signaling	401.84	199.084	C21H20ClNO5
49	S4650	Atipamezole	Adrenergic Receptor	GPCR & G Protein	212.29	197.843	C14H16N2
50	S4649	Atipamezole hydrochloride	Adrenergic Receptor	GPCR & G Protein	248.75	48.2412	C14H17ClN2
51	S3175	Atomoxetine HCl	5-HT Receptor	Neuronal Signaling	291.82	198.753	C17H22ClNO
52	P1025	Atosiban Acetate			994.2		C43H67N11O12S2
53	S5493	Atropine sulfate	Muscarinic AChR	Metabolism	676.82	26.595	C34H48N2O10S
54	S4219	Azaperone	Dopamine Receptor	Neuronal Signaling	327.4	198.534	C19H22FN3O
55	S7179	BAF312 (Siponimod)	S1P Receptor	GPCR & G Protein	516.6	193.573	C29H35F3N2O3
56	S5888	Beclamide	Others	Others	197.66	202.368	C10H12ClNO_x000D_
57	S4197	Bemegride	GABA Receptor	Neuronal Signaling	155.19	199.755	C8H13NO2
58	S3701	Benactyzine hydrochloride	AChR	Neuronal Signaling	363.88	197.867	C20H26ClNO3
59	S3163	Benztropine mesylate	Dopamine Receptor	Neuronal Signaling	403.53	123.907	C22H29NO4S
60	S5619	Betahistine	Histamine Receptor	Neurological Disease	136.194	10	C8H12N2
61	S5498	Betahistine mesylate	Histamine Receptor	Neuronal Signaling	328.41	197.923	C10H20N2O6S2
62	S2455	Bethanechol chloride	AChR	Neuronal Signaling	196.68	198.292	C7H17ClN2O2
63	S4639	Brexpiprazole	5-HT Receptor,Dopamine Receptor	Neuronal Signaling	433.57	55.3544	C25H27N3O2S
64	S5305	Bromisoval	Others	Others	223.07	197.248	C6H11BrN2O2
65	S2454	Bupivacaine HCl	Sodium Channel	Transmembrane Transporters	324.89	200.068	C18H29ClN2O
66	S4256	Buspirone HCl	5-HT Receptor	Neuronal Signaling	421.96	199.071	C21H32ClN5O2
67	S2378	Butylscopolamine Bromide	Others	Others	440.37	199.832	C21H30BrNO4
68	S5842	Cabergoline	Dopamine Receptor	Neuronal Signaling	451.6	199.291	C26H37N5O2
69	S1990	Capsaicin(Vanilloid)	Others	Others	305.41	199.732	C18H27NO3
70	S1693	Carbamazepine	Sodium Channel,Autophagy	Transmembrane Transporters	236.27	198.925	C15H12N2O
71	S3711	Carbasalate Calcium	Others	Others	458.43	23.9949	C19H18CaN2O9
72	S1891	Carbidopa	Decarboxylase	Metabolism	226.23	17.6811	C10H14N2O4
73	S5849	Cariprazine HCl	Dopamine Receptor	Neuronal Signaling	463.87	10.7789	C21H33Cl3N4O_x000D_
74	S2021	Chlormezanone	Others	Others	273.74	200.921	C11H12ClNO3S
75	S5749	Chlorpromazine	Others	Others	318.86	200.715	C17H19ClN2S
76	S2456	Chlorpromazine HCl	Potassium Channel,Dopamine Receptor	Neuronal Signaling	355.33	199.814	C17H20Cl2N2S
77	S1771	Chlorprothixene	Dopamine Receptor	Neuronal Signaling	315.86	18.9958	C18H18ClNS
78	S4155	Chlorzoxazone	P450 (e.g. CYP17)	Metabolism	169.57	200.507	C7H4ClNO2
79	S4727	Cinnarizine	Calcium Channel	Transmembrane Transporters	368.51	198.095	C26H28N2
80	S2113	Cisatracurium Besylate	Adrenergic Receptor	Neuronal Signaling	1243.48	200.244	C65H82N2O18S2
81	S4749	Citalopram HBr	5-HT Receptor	Neuronal Signaling	405.3	199.852	C20H22BrFN2O
82	S5362	Citicholine	Others	Others	488.32		C14H26N4O11P2
83	S3619	Citicoline sodium	Others	Others	510.31		C14H25N4NaO11P2
84	S4558	Citiolone	Others	Others	159.21	194.711	C6H9NO2S
85	S2541	Clomipramine HCl	5-HT Receptor	Neuronal Signaling	351.31	199.254	C19H24Cl2N2
86	S4317	Clorgyline HCl	Others	Others	308.63	200.888	C13H15Cl2NO.HCl
87	S2459	Clozapine	5-HT Receptor	Neuronal Signaling	326.82	198.886	C18H19ClN4
88	S9252	Corydaline	Others	Others	369.454	200.296	C22H27NO4
89	S3102	Creatinine	Others	Others	113.12		C4H7N3O
90	S4139	Cyclizine 2HCl	Histamine Receptor	Neuronal Signaling	339.3	20.6307	C18H24Cl2N2
91	S2287	Cytisine	AChR	Neuronal Signaling	190.24	199.748	C11H14N2O
92	S3870	D-Pinitol	Others	Others	194.18	195.695	C7H14O6
93	S3144	Darifenacin HBr	AChR	Neuronal Signaling	507.46	197.06	C28H31BrN2O2
94	S4072	Decamethonium Bromide	AChR	Neuronal Signaling	418.29	81.2833	C16H38Br2N2
95	S5485	Desipramine Hydrochloride	5-HT Receptor	Neuronal Signaling	302.84	198.124	C18H23ClN2
96	S4113	Desvenlafaxine	5-HT Receptor,Adrenergic Receptor	Neuronal Signaling	263.38	140.481	C16H25NO2
97	S2092	Detomidine HCl	Adrenergic Receptor	Neuronal Signaling	222.71	202.056	C12H15ClN2
98	S3075	Dexmedetomidine	Adrenergic Receptor	Neuronal Signaling	200.28	199.72	C13H16N2
99	S5751	Dihydroergotamine Mesylate	Adrenergic Receptor	Neuronal Signaling	679.78	147.106	C34H41N5O8S
100	S4672	Dimenhydrinate	Others	Others	469.96	200.017	C24H28ClN5O3_x000D_
101	S6421	Diroximel Fumarete	Others	Others	255.22	199.828	C11H13NO6_x000D_
102	S1680	Disulfiram	Dehydrogenase	Metabolism	296.54	198.961	C10H20N2S4
103	S1703	Divalproex Sodium	HDAC	Epigenetics	310.41	199.736	C16H31NaO4
104	S5868	DL-Menthol	Others	Others	156.27	198.375	C10H20O_x000D_
105		DMSO (Control)
106	S5665	Drofenine Hydrochloride	Others	Others	353.93	200.605	C20H32ClNO2
107	S4096	Droperidol	Dopamine Receptor	Neuronal Signaling	379.43	200.3	C22H22FN3O2
108	S3041	Droxidopa	Adrenergic Receptor	GPCR & G Protein	213.19	9.3813	C9H11NO5_x000D_
109	S5071	Duloxetine	5-HT Receptor	Neuronal Signaling	297.41		C18H19NOS
110	S2041	Dyclonine HCl	Sodium Channel	Transmembrane Transporters	325.87	46.0306	C18H28ClNO2
111	S3783	Echinacoside	Others	Others	786.73	127.108	C35H46O20
112	S5900	Edrophonium chloride	AChR	Metabolism	201.69	198.324	C10H16ClNO
113	S3180	Eletriptan HBr	5-HT Receptor	Neuronal Signaling	463.43	200.678	C22H27BrN2O2S
114	S3147	Entacapone	Histone Methyltransferase	Epigenetics	305.29	199.81	C14H15N3O5
115	S4877	Eperisone hydrochloride	Others	Others	295.85	199.425	C17H26ClNO
116	S9458	Ergoloid Mesylates	N/A	N/A	1190.7	83.9842	C33H45N5O5
117	S4064	Escitalopram Oxalate	5-HT Receptor	Neuronal Signaling	414.43	200.275	C22H23FN2O5
118	S4657	Eslicarbazepine Acetate	Others	Others	296.32	199.109	C17H16N2O3
119	S4626	Ethosuximide	Calcium Channel	Transmembrane Transporters	141.17	198.342	C7H11NO2
120	S9460	Ethotoin	N/A	N/A	204.23	200.754	C11H12N2O2
121	S1329	Etomidate	GABA Receptor	Neuronal Signaling	244.29	200.581	C14H16N2O2
122	S2474	Fabomotizole hydrochloride	Others	Others	343.87	200.657	C15H22ClN3O2S
123	S1330	Felbamate	NMDAR	Neuronal Signaling	238.24	201.478	C11H14N2O4
124	S6478	Fipexide hydrochloride	Others	Others	425.31	199.854	C20H22Cl2N2O4_x000D_
125	S4027	Flavoxate HCl	AChR	Neuronal Signaling	427.92	7.01066	C24H26ClNO4
126	S4249	Flopropione	5-HT Receptor	Neuronal Signaling	182.17	197.618	C9H10O4
127	S1332	Flumazenil	GABA Receptor	Neuronal Signaling	303.29	16.4859	C15H14FN3O3
128	S1333	Fluoxetine HCl	5-HT Receptor	Neuronal Signaling	345.79	199.543	C17H19ClF3NO
129	S3664	Flupenthixol dihydrochloride	Dopamine Receptor,Adrenergic Receptor	Neuronal Signaling	507.44	197.068	C23H27Cl2F3N2OS
130	S4569	Fluphenazine dihydrochloride	Dopamine Receptor	GPCR & G Protein	510.44	195.909	C22H28Cl2F3N3OS
131	S1334	Flupirtine maleate	DNA/RNA Synthesis	DNA Damage	420.39	199.814	C19H21FN4O6
132	S1336	Fluvoxamine maleate	5-HT Receptor	Neuronal Signaling	434.41	200.272	C19H25F3N2O6
133	S5729	Fosfosal	GLI3	Others	218.101	197.157	C7H7O6P
134	S6482	Fosphenytoin (disodium)	Others	Others	406.24	199.39	C16H13N2Na2O6P_x000D_
135	S5848	Frovatriptan Succinate	5-HT Receptor	Neuronal Signaling	361.39	199.231	C18H23N3O5_x000D_
136	S2133	Gabapentin	GABA Receptor	Neuronal Signaling	171.24		C9H17NO2
137	S3866	Galanthamine	AChR	Neuronal Signaling	287.35	348.008	C17H21NO3
138	S2471	Gallamine Triethiodide	AChR	Neuronal Signaling	891.53	112.167	C30H60I3N3O3
139	S3957	Gamma-Oryzanol	Others	Others	602.89	165.868	C40H58O4
140	S2383	Gastrodin	Immunology & Inflammation related	Immunology & Inflammation	286.28	174.654	C13H18O7
141	S9294	Gelsemine	Others	anti-oxidative	322.401	198.511	C20H22N2O2
142	S3811	Ginsenoside Re	Others	Others	947.15	105.58	C48H82O18
143	S4660	Glycopyrrolate	AChR	Neuronal Signaling	398.33	163.181	C19H28BrNO3
144	S3872	Guaiacol	Others	Others	124.14	193.33	C7H8O2
145	S1920	Haloperidol	Dopamine Receptor	Neuronal Signaling	375.86	199.542	C21H23ClFNO2
146	S4570	Halothane	Others	Others	197.38		C2HBrClF3
147	S3797	Helicide	Others	Others	284.26	197.003	C13H16O7
148	S4024	Homatropine Methylbromide	AChR	Neuronal Signaling	370.28	199.849	C17H24BrNO3
149	S5131	Homotaurine	GABA Receptor	Neuronal Signaling	139.17		C3H9NO3S
150	S2605	Idebenone	ROS	Immunology & Inflammation	338.44	200.922	C19H30O5
151	S4091	Ifenprodil Tartrate	NMDAR	Neuronal Signaling	800.98	118.605	C46H60N2O10
152	S1483	Iloperidone	5-HT Receptor	Neuronal Signaling	426.48	63.3089	C24H27FN2O4
153	S5385	Imidafenacin	mAChR	Neurological Disease	319.4	197.245	C20H21N3O
154	S4377	Imipramine HCl	Others	Others	316.87	198.82	C19H25ClN2
155	S2790	Istradefylline	Adenosine Receptor	GPCR & G Protein	384.43	15.6075	C20H24N4O4
156	S4769	L-5-Hydroxytryptophan	Others	Others	220.22	72.6546	C11H12N2O3
157	S3024	Lamotrigine	Sodium Channel,5-HT Receptor	Transmembrane Transporters	256.09	39.0488	C9H7Cl2N5
158	S2787	Laquinimod	Immunology & Inflammation related	Immunology & Inflammation	356.8	170.964	C19H17ClN2O3
159	S5064	Lasmiditan	5-HT Receptor	Neuronal Signaling	377.36	198.749	C19H18F3N3O2_x000D_
160	S1356	Levetiracetam	Calcium Channel	Transmembrane Transporters	170.21	199.753	C8H14N2O2
161	S5181	Levobupivacaine	Sodium Channel	Transmembrane Transporters	288.43	201.089	C18H28N2O_x000D_
162	S5693	Levomilnacipran Hydrochloride	5-HT Receptor	Neuronal Signaling	282.81	201.549	C15H23ClN2O
163	S2104	Levosulpiride	Dopamine Receptor	Neuronal Signaling	341.43	202.091	C15H23N3O4S
164	S1357	Lidocaine	Histamine Receptor	Neuronal Signaling	234.34	200.563	C14H22N2O
165	S4933	Lithium carbonate	Others	Others	73.89		CHLi2O3
166	S3972	Lobeline hydrochloride	AChR,Opioid Receptor	Neuronal Signaling	373.92	197.903	C22H28ClNO2
167	S3835	Loganin	BACE,AChR	Neuronal Signaling	390.38	199.805	C17H26O10
168	S4084	Lomerizine 2HCl	Calcium Channel	Transmembrane Transporters	541.46	184.686	C27H32Cl2F2N2O3
169	S5197	Loxapine	5-HT Receptor	Neuronal Signaling	327.81	201.336	C18H18ClN3O_x000D_
170	S4086	Loxapine Succinate	5-HT Receptor,Dopamine Receptor	Neuronal Signaling	445.9	199.596	C22H24ClN3O5
171	S5714	lurasidone	Dopamine Receptor,5-HT Receptor	Neuronal Signaling	492.676	14.2081	C28H36N4O2S
172	P1015	Lypressin Acetate			1056.22		C46H65N13O12S2
173	S2517	Maprotiline HCl	Adrenergic Receptor	Neuronal Signaling	313.86	200.726	C20H24ClN
174	S1986	Meclizine 2HCl	Histamine Receptor	Neuronal Signaling	463.87	8.62311	C25H29Cl3N2
175	S4280	Meclofenoxate (Centrophenoxine) HCl	Transferase	Metabolism	294.17	197.165	C12H17Cl2NO3
176	S3060	Medetomidine HCl	Adrenergic Receptor	Neuronal Signaling	236.74	50.6885	C13H17ClN2
177	S1204	Melatonin	MT Receptor	GPCR & G Protein	232.28	202.342	C13H16N2O2
178	S5034	Melitracen hydrochloride	Dopamine Receptor	Neuronal Signaling	327.89	198.237	C21H26ClN
179	S2043	Memantine HCl	P450 (e.g. CYP17),AMPA Receptor-kainate Receptor-NMDA Receptor	Neuronal Signaling	215.76	199.296	C12H22ClN
180	S5032	Mephenesin	NMDAR	Neuronal Signaling	182.22	197.563	C10H14O3
181	S5392	Mepivacaine	Sodium Channel	Neurological Disease	246.348	198.906	C15H22N2O
182	S3204	Meptazinol HCl	Opioid Receptor	GPCR & G Protein	269.81	196.435	C15H24ClNO
183	S4334	Mesoridazine Besylate	Others	Others	544.75	183.57	C27H32N2O4S3
184	S5060	Metadoxine	Others	Others	298.29	197.794	C13H18N2O6
185	S3730	Metaxalone	Others	Others	221.25	198.87	C12H15NO3
186	S1382	Mianserin HCl	Histamine Receptor	Neuronal Signaling	300.83	199.448	C18H21ClN2
187	S3140	Milnacipran HCl	5-HT Receptor	Neuronal Signaling	282.81	201.549	C15H23ClN2O
188	S5663	Minaprine dihydrochloride	AHR	Others	371.305	199.297	C17H24Cl2N4O
189	S2016	Mirtazapine	5-HT Receptor	Neuronal Signaling	265.35	199.736	C17H19N3
190	S5673	Mivacurium chloride	Others	Others	1100.17	90.895	C58H80Cl2N2O14
191	S3212	Moclobemide (Ro 111163)	MAO	Metabolism	268.74	197.217	C13H17ClN2O2
192	S5481	Molindone hydrochloride	Dopamine Receptor	Neuronal Signaling	312.83	28.7696	C16H25ClN2O2
193	S6889	Monomethyl Fumarate	GPR	GPCR & G Protein	130.1	199.846	C5H6O4_x000D_
194	S3692	N-Ethylmaleimide (NEM)	Cysteine Protease	Proteases	125.13	199.792	C6H7NO2
195	S3066	Naloxone HCl	Opioid Receptor	Neuronal Signaling	363.84	197.889	C19H22ClNO4
196	S2103	Naltrexone HCl	Opioid Receptor	Neuronal Signaling	377.86	37.0508	C20H24ClNO4
197	S1488	Naratriptan HCl	5-HT Receptor	Neuronal Signaling	371.93	198.962	C17H26ClN3O2S
198	S5398	Nefazodone hydrochloride	5-HT Receptor	Others	506.468	43.4381	C25H33Cl2N5O2
199	S1969	Nefiracetam	GABA Receptor	Neuronal Signaling	246.3	198.944	C14H18N2O2
200	S9500	Valbenazine tosylate	VMAT2	Others	762.973	131.066	C38H54N2O10S2
201	S2490	Neostigmine Bromide	AChR	Neuronal Signaling	303.2		C12H19BrN2O2
202	S3698	Nortriptyline hydrochloride	Others	Others	299.84	196.772	C19H22ClN
203	S2493	Olanzapine	5-HT Receptor,Dopamine Receptor	Neuronal Signaling	312.44	198.438	C17H20N4S
204	S5664	Orphenadrine Hydrochloride	Others	Others	305.842	199.449	C18H24ClNO
205	S3047	Otilonium Bromide	AChR	Neuronal Signaling	563.57	200.507	C29H43BrN2O4
206	S1391	Oxcarbazepine	Sodium Channel	Transmembrane Transporters	252.27	27.748	C15H12N2O2
207	S4270	Oxiracetam	GABA Receptor	Neuronal Signaling	158.16	196.004	C6H10N2O3
208	S7952	Ozanimod (RPC1063)	S1P Receptor	GPCR & G Protein	404.46	200.267	C23H24N4O3
209	S1724	Paliperidone	Dopamine Receptor	Neuronal Signaling	426.48	9.3791	C23H27FN4O3
210	S5418	Parecoxib Sodium	calcium channel	Others	392.404	198.775	C19H17N2NaO4S
211	S3005	Paroxetine HCl	AChR,5-HT Receptor	Neuronal Signaling	365.83	199.546	C19H21ClFNO3
212	S4151	Penfluridol	Dopamine Receptor	Neuronal Signaling	523.97	190.851	C28H27ClF5NO
213	S4587	Pentylenetetrazol	GABA Receptor	Neuronal Signaling	138.17	195.411	C6H10N4
214	S4000	Pergolide Mesylate	Dopamine Receptor	Neuronal Signaling	410.59	24.3552	C20H30N2O3S2
215	S5185	Perospirone	5-HT Receptor	Neuronal Signaling	426.57	199.264	C23H30N4O2S_x000D_
216	S4889	Perospirone hydrochloride	5-HT Receptor,Dopamine Receptor	Neuronal Signaling	463.04	198.687	C23H31ClN4O2S
217	S4731	Perphenazine	Dopamine Receptor	Neuronal Signaling	403.97	183.182	C21H26ClN3OS
218	S9457	Phensuximide	N/A	N/A	189.21	200.835	C11H11NO2
219	S4405	Picrotoxinin	Others	Others	292.28	198.44	C15H16O6
220	S5363	Pikamilone	Others	Others	208.21	158.494	C10H12N2O3
221	S8183	Pimavanserin	5-HT Receptor	GPCR & G Protein	1005.2	99.4827	C54H74F2N6O10
222	S4358	Pimozide	Others	Others	461.55	199.328	C28H29F2N3O
223	S2344	Piperine	P450 (e.g. CYP17)	Metabolism	285.34	199.762	C17H19NO3
224	S3070	Piracetam	GluR	Neuronal Signaling	142.16	506.472	C6H10N2O2
225	S3656	Piribedil	Dopamine Receptor,Adrenergic Receptor	Neuronal Signaling	298.34	197.761	C16H18N4O2
226	S5926	Pitolisant hydrochloride	Histamine Receptor	Neuronal Signaling	332.31	198.61	C17H27Cl2NO
227	S5770	Pizotifen	5-HT Receptor	Neuronal Signaling	295.44	67.6956	C19H21NS_x000D_
228	S4575	Pralidoxime chloride	AChR	Neuronal Signaling	172.61		C7H9ClN2O
229	S2460	Pramipexole	Dopamine Receptor	Neuronal Signaling	211.33	198.741	C10H17N3S
230	S1965	Primidone	Sodium Channel	Transmembrane Transporters	218.25	201.604	C12H14N2O2
231	S4023	Procaine HCl	NMDAR,Sodium Channel,AChR	Transmembrane Transporters	272.77	201.635	C13H21ClN2O2
232	S4349	Procyclidine HCl	Others	Others	323.9	197.592	C19H30ClNO
233	S5428	Promazine hydrochloride	Dopamine Receptor,5-HT Receptor	Neuronal Signaling	320.88	199.452	C17H21ClN2S
234	S4867	Propacetamol hydrochloride	Others	Others	300.78	199.481	C14H21ClN2O3
235	S1828	Proparacaine HCl	Sodium Channel	Transmembrane Transporters	330.85	36.2702	C16H27ClN2O3
236	S5309	Propyphenazone (4-Isopropylantipyrine)	Others	Others	230.31	199.731	C14H18N2O
237	S9510	Protriptyline hydrochloride	5-HT Receptor	Neuronal Signaling	299.84	200.107	C19H22ClN
238	S2346	Puerarin	5-HT Receptor	Neuronal Signaling	416.38	206.542	C21H20O10
239	S5741	Quetiapine	Others	Others	383.51	200.777	C21H25N3O2S
240	S1763	Quetiapine Fumarate	Dopamine Receptor	Neuronal Signaling	883.09	40.7659	C46H54N6O8S2
241	S9019	Quillaic acid	Others	Others	486.683	20.5472	C30H46O5
242	S5705	Raceanisodamine	Others	Others	305.369	199.758	C17H23NO4
243	S1259	Ramelteon	MT Receptor	GPCR & G Protein	259.34	200.509	C16H21NO2
244	S3723	Ramosetron Hydrochloride	5-HT Receptor	Neuronal Signaling	315.8	199.493	C17H18ClN3O
245	S5795	Rasagiline	MAO	Metabolism	171.24	198.552	C12H13N
246	S2102	Rasagiline Mesylate	MAO	Metabolism	267.34	198.249	C13H17NO3S
247	S3199	Reboxetine mesylate	Others	Others	409.5	200.244	C20H27NO6S
248	S1614	Riluzole	GluR,Sodium Channel	Transmembrane Transporters	234.2	196.413	C8H5F3N2OS
249	S6659	Rimegepant (BMS-927711)	CGRP Receptor	GPCR & G Protein	534.56	187.07	C28H28F2N6O3_x000D_
250	S1615	Risperidone	5-HT Receptor	Neuronal Signaling	410.48	9.74469	C23H27FN4O2
251	S2533	Ritodrine HCl	Adrenergic Receptor	Neuronal Signaling	323.81	200.735	C17H22ClNO3
252	S4687	Rivastigmine	AChR	Neuronal Signaling	250.34		C14H22N2O2
253	S1607	Rizatriptan Benzoate	5-HT Receptor	Neuronal Signaling	391.47	51.0895	C22H25N5O2
254	S3189	Ropinirole HCl	Dopamine Receptor	Neuronal Signaling	296.84	33.6882	C16H25ClN2O
255	S5504	Ropivacaine	Potassium Channel	Neurological Disease	274.401	83.8189	C17H26N2O
256	S4274	Rotigotine	Dopamine Receptor	Neuronal Signaling	315.47	199.702	C19H25NOS
257	S2437	Rotundine	Dopamine Receptor	Neuronal Signaling	355.43	22.5079	C21H25NO4
258	S1256	Rufinamide	Sodium Channel	Transmembrane Transporters	238.19	75.5699	C10H8F2N4O
259	S5357	Safinamide	MAO	Metabolism	302.343	198.45	C17H19FN2O2
260	S6404	Salicylamide	Immunology & Inflamm	Immunology & Inflammation	137.14	196.879	C7H7NO2_x000D_
261	S4735	Salvianolic acid B	Sirtuin	Epigenetics	718.61	139.158	C36H30O16
262	S9249	Securinine	Neurological Disease	GABA Receptor	217.264	202.519	C13H15NO2
263	S3740	Selegiline HCl	MAO	Metabolism	223.74		C13H17N.ClH_x000D_
264	S4244	Serotonin HCl	5-HT Receptor	Neuronal Signaling	212.68	197.48	C10H13ClN2O
265	S4053	Sertraline HCl	5-HT Receptor	Neuronal Signaling	342.69	201.348	C17H18Cl3N
266	S2464	Sevoflurane	5-HT Receptor	Neuronal Signaling	200.05	The physical form of the compound is liquid, which can be dissolved in any proportion.	C4H3F7O
267	S5266	Stiripentol	Others	Others	234.29	196.338	C14H18O3
268	S4121	Succinylcholine Chloride Dihydrate	AChR	Neuronal Signaling	397.34	2.51674	C14H34Cl2N2O6
269	S6460	Sugammadex (sodium)	Others	Others	2178.01		C72H104Na8O48S8_x000D_
270	S5203	Sulbutiamine	Others	Neurological Disease	702.888	142.27	C32H46N8O6S2
271	S4655	Sulpiride	Dopamine Receptor	Neuronal Signaling	341.43	199.162	C15H23N3O4S
272	S1432	Sumatriptan Succinate	5-HT Receptor	Neuronal Signaling	413.49	200.73	C18H27N3O6S
273	S2362	Synephrine	Adrenergic Receptor	GPCR & G Protein	167.21	197.357	C9H13NO2
274	S4357	Tacrine HCl	Others	Others	234.72	195.978	C13H15ClN2
275	S4281	Tasimelteon	Melatonin Receptor	Neurological Disease	245.317	199.742	C15H19NO2
276	S4169	Teriflunomide	Dehydrogenase,Immunology & Inflammation related	Metabolism	270.21	118.426	C12H9F3N2O2
277	S1789	Tetrabenazine (Xenazine)	Dopamine Receptor	Neuronal Signaling	317.42	182.723	C19H27NO3
278	S5559	Tetrahydropalmatine	Dopamine Receptor	Neuronal Signaling	355.428	45.0162	C21H25NO4
279	S1193	Thalidomide	E3 Ligase ,TNF-alpha	Ubiquitin	258.23	197.498	C13H10N2O4
280	S5049	Thiocolchicoside	GABA Receptor	Neuronal Signaling	563.62	177.425	C27H33NO10S
281	S5563	Thioridazine hydrochloride	Others	Others	407.04	198.998	C21H27ClN2S2
282	S9467	Thiothixene	N/A	N/A	443.63	11.2707	C23H29N3O2S2
283	S4675	Tiagabine	GABA Receptor	Neuronal Signaling	375.55		C20H25NO2S2
284	S5087	Tianeptine	Opioid Receptor	Neuronal Signaling	436.95	199.107	C21H25ClN2O4S
285	S9509	Tiapride Hydrochloride	Dopamine Receptor	Neuronal Signaling	364.89	95.9193	C15H25ClN2O4S
286	S5661	Tiaprofenic acid	Immunology & Inflammation related	Immunology & Inflammation	260.308	199.763	C14H12O3S
287	S5287	Tiletamine Hydrochloride	ER-alpha	Others	259.795	115.475	C12H18ClNOS
288	S4185	Tiratricol	Others	Others	621.93	160.79	C14H9I3O4
289	S2025	Urapidil HCl	5-HT Receptor	Neuronal Signaling	423.94	56.6118	C20H30ClN5O3
290	S5038	Valethamate Bromide	Others	Others	386.37	199.291	C19H32BrNO2
291	S3944	Valproic acid	HDAC	Epigenetics	144.21		C8H16O2
292	S4991	Valpromide	Others	Others	143.23	195.49	C8H17NO
293	S5655	Venlafaxine	5-HT Receptor	Neuronal Signaling	277.402	198.268	C17H27NO2
294	S5858	Vilazodone	5-HT Receptor	Neuronal Signaling	441.52	199.311
295	S5506	Vortioxetine	5-HT Receptor	Neuronal Signaling	298.45	113.922	C18H22N2S
296	S1458	VX-745	p38 MAPK	MAPK	436.26	34.3832	C19H9Cl2F2N3OS
297	S5564	Xylazine	Adrenergic Receptor	Neurological Disease	220.334	199.697	C12H16N2S
298	S2373	Yohimbine HCl	Adrenergic Receptor	Neuronal Signaling	390.9	30.6984	C21H27ClN2O3
299	S1134	AT9283	Aurora Kinase,Bcr-Abl,JAK	JAK/STAT	381.43	199.25	C19H23N7O2
300		DMSO (Control)

### Sheet: Supplementary Table 4
Supplementary Table 4. Area of hCO 8 days after drug exposure
Compound No.	Product Name	Mean Area (mm2)
1	Valproic acid sodium salt (Sodium valproate)	1.34047
2	Methotrexate disodium	1.19773
3	Ribavirin	1.12463
4	Bosentan Hydrate	1.27102
5	Aliskiren	1.12986
6	Levonorgestrel	1.22066
7	Griseofulvin	1.19224
8	Methylene Blue	0.957561
9	Oxytocin (Syntocinon)	1.2989
10	Riociguat (BAY 63-2521)	1.33713
11	Isotretinoin	1.2037
12	Ulipristal	1.14002
13	Diethylstilbestrol	1.04087
14	Lovastatin	0.816026
15	Busulfan	0.977845
16	Phenytoin	0.951503
17	Doxorubicin (Adriamycin) HCl	0.44058
18	Gefitinib (ZD1839)	1.27998
19	Methimazole	1.18706
20	Vandetanib (ZD6474)	1.05727
21	Ziprasidone HCl	1.09327
22	(-)-Huperzine A (HupA)	1.00015
23	(+,-)-Octopamine HCl	1.05741
24	(R)-baclofen	1.23795
25	4-Allylanisole	1.23595
26	4-Aminobutyric acid	1.22239
27	5-hydroxymethyl Tolterodine (PNU 200577, 5-HMT, 5-HM)	1.1017
28	Acamprosate Calcium	1.14107
29	Acetanilide	1.10139
30	Acetylleucine	1.29432
31	Adiphenine HCl	1.05924
32	Adrafinil	1.12076
33	Afloqualone	1.41022
34	Agomelatine	1.07469
35	Alibendol	1.26133
36	Allopregnanolone	1.09277
37	Almotriptan Malate	0.908809
38	alpha-Asarone	1.08746
39	Amfebutamone (Bupropion) HCl	1.21594
40	Amisulpride	1.33509
41	Amitriptyline	1.17614
42	Amoxapine	1.09386
43	Ampalex (CX-516)	1.1536
44	Aniracetam	1.02023
45	Apronal	1.06715
46	Arecoline HBr	1.02449
47	Aripiprazole	1.05842
48	Asenapine maleate	1.26351
49	Atipamezole	1.13847
50	Atipamezole hydrochloride	1.17995
51	Atomoxetine HCl	1.18954
52	Atosiban Acetate	1.17425
53	Atropine sulfate	1.18894
54	Azaperone	1.19475
55	BAF312 (Siponimod)	1.19551
56	Beclamide	1.09725
57	Bemegride	0.932433
58	Benactyzine hydrochloride	1.02997
59	Benztropine mesylate	1.16084
60	Betahistine	1.24042
61	Betahistine mesylate	1.15111
62	Bethanechol chloride	1.14601
63	Brexpiprazole	1.10129
64	Bromisoval	1.03269
65	Bupivacaine HCl	1.015
66	Buspirone HCl	0.956666
67	Butylscopolamine Bromide	0.980265
68	Cabergoline	0.963359
69	Capsaicin(Vanilloid)	0.954315
70	Carbamazepine	0.954115
71	Carbasalate Calcium	1.01519
72	Carbidopa	0.963532
73	Cariprazine HCl	1.08161
74	Chlormezanone	1.19107
75	Chlorpromazine	1.05672
76	Chlorpromazine HCl	1.09486
77	Chlorprothixene	1.13017
78	Chlorzoxazone	1.32956
79	Cinnarizine	1.05154
80	Cisatracurium Besylate	1.0286
81	Citalopram HBr	1.06488
82	Citicholine	1.17505
83	Citicoline sodium	1.17696
84	Citiolone	0.957522
85	Clomipramine HCl	1.0809
86	Clorgyline HCl	1.25279
87	Clozapine	0.980729
88	Corydaline	1.02785
89	Creatinine	1.11106
90	Cyclizine 2HCl	1.23324
91	Cytisine	1.09276
92	D-Pinitol	1.18372
93	Darifenacin HBr	1.10636
94	Decamethonium Bromide	1.13659
95	Desipramine Hydrochloride	1.23031
96	Desvenlafaxine	0.991585
97	Detomidine HCl	1.2401
98	Dexmedetomidine	1.19267
99	Dihydroergotamine Mesylate	0.962665
100	Dimenhydrinate	1.12184
101	Diroximel Fumarete	1.29287
102	Disulfiram	1.24883
103	Divalproex Sodium	1.01125
104	DL-Menthol	1.05626
105	DMSO (Control)	1.12706
106	Drofenine Hydrochloride	1.06783
107	Droperidol	1.24642
108	Droxidopa	1.17955
109	Duloxetine	1.00405
110	Dyclonine HCl	1.26389
111	Echinacoside	1.23294
112	Edrophonium chloride	1.20181
113	Eletriptan HBr	1.12183
114	Entacapone	1.04691
115	Eperisone hydrochloride	1.14838
116	Ergoloid Mesylates	1.05595
117	Escitalopram Oxalate	1.11636
118	Eslicarbazepine Acetate	1.24017
119	Ethosuximide	1.08284
120	Ethotoin	1.11338
121	Etomidate	1.23115
122	Fabomotizole hydrochloride	1.11313
123	Felbamate	1.07781
124	Fipexide hydrochloride	1.21995
125	Flavoxate HCl	1.15964
126	Flopropione	1.14342
127	Flumazenil	1.06609
128	Fluoxetine HCl	1.18441
129	Flupenthixol dihydrochloride	1.16993
130	Fluphenazine dihydrochloride	1.00235
131	Flupirtine maleate	0.988151
132	Fluvoxamine maleate	1.02581
133	Fosfosal	1.28207
134	Fosphenytoin (disodium)	1.03932
135	Frovatriptan Succinate	0.914867
136	Gabapentin	1.17014
137	Galanthamine	0.98596
138	Gallamine Triethiodide	1.06552
139	Gamma-Oryzanol	1.00582
140	Gastrodin	1.01895
141	Gelsemine	1.01227
142	Ginsenoside Re	1.00262
143	Glycopyrrolate	1.05325
144	Guaiacol	1.22372
145	Haloperidol	1.0616
146	Halothane	1.1184
147	Helicide	1.17467
148	Homatropine Methylbromide	1.10845
149	Homotaurine	0.987199
150	Idebenone	1.04151
151	Ifenprodil Tartrate	1.11881
152	Iloperidone	1.10328
153	Imidafenacin	1.06404
154	Imipramine HCl	1.17399
155	Istradefylline	0.906179
156	L-5-Hydroxytryptophan	1.01569
157	Lamotrigine	1.21151
158	Laquinimod	1.16104
159	Lasmiditan	1.02613
160	Levetiracetam	1.0889
161	Levobupivacaine	1.18324
162	Levomilnacipran Hydrochloride	1.12855
163	Levosulpiride	0.965819
164	Lidocaine	1.04628
165	Lithium carbonate	1.16321
166	Lobeline hydrochloride	1.16532
167	Loganin	1.16113
168	Lomerizine 2HCl	1.0648
169	Loxapine	1.0277
170	Loxapine Succinate	1.07381
171	lurasidone	1.08915
172	Lypressin Acetate	1.08186
173	Maprotiline HCl	1.02883
174	Meclizine 2HCl	1.14541
175	Meclofenoxate (Centrophenoxine) HCl	1.16446
176	Medetomidine HCl	0.902175
177	Melatonin	0.998861
178	Melitracen hydrochloride	1.16694
179	Memantine HCl	1.11424
180	Mephenesin	1.17013
181	Mepivacaine	1.28616
182	Meptazinol HCl	1.28941
183	Mesoridazine Besylate	1.21931
184	Metadoxine	1.13178
185	Metaxalone	1.1714
186	Mianserin HCl	1.30949
187	Milnacipran HCl	1.15473
188	Minaprine dihydrochloride	1.19435
189	Mirtazapine	1.03366
190	Mivacurium chloride	1.16067
191	Moclobemide (Ro 111163)	1.05496
192	Molindone hydrochloride	1.16471
193	Monomethyl Fumarate	1.10675
194	N-Ethylmaleimide (NEM)	1.33039
195	Naloxone HCl	1.17315
196	Naltrexone HCl	0.999891
197	Naratriptan HCl	1.03863
198	Nefazodone hydrochloride	1.13008
199	Nefiracetam	1.18406
200	Valbenazine tosylate	1.18428
201	Neostigmine Bromide	1.15373
202	Nortriptyline hydrochloride	1.11982
203	Olanzapine	1.19042
204	Orphenadrine Hydrochloride	1.11161
205	Otilonium Bromide	1.13439
206	Oxcarbazepine	1.37862
207	Oxiracetam	0.959855
208	Ozanimod (RPC1063)	1.04003
209	Paliperidone	1.22854
210	Parecoxib Sodium	1.23971
211	Paroxetine HCl	1.12425
212	Penfluridol	1.08303
213	Pentylenetetrazol	1.17087
214	Pergolide Mesylate	1.15282
215	Perospirone	1.08415
216	Perospirone hydrochloride	1.04322
217	Perphenazine	1.16643
218	Phensuximide	1.10202
219	Picrotoxinin	0.971713
220	Pikamilone	1.04744
221	Pimavanserin	0.978265
222	Pimozide	1.21384
223	Piperine	1.13606
224	Piracetam	1.19183
225	Piribedil	1.14748
226	Pitolisant hydrochloride	1.08896
227	Pizotifen	1.04764
228	Pralidoxime chloride	1.19414
229	Pramipexole	1.08519
230	Primidone	1.19553
231	Procaine HCl	1.14405
232	Procyclidine HCl	1.40521
233	Promazine hydrochloride	1.18308
234	Propacetamol hydrochloride	1.1371
235	Proparacaine HCl	1.09762
236	Propyphenazone (4-Isopropylantipyrine)	1.13055
237	Protriptyline hydrochloride	1.16186
238	Puerarin	1.12095
239	Quetiapine	0.949386
240	Quetiapine Fumarate	1.22046
241	Quillaic acid	1.02091
242	Raceanisodamine	1.07091
243	Ramelteon	1.21587
244	Ramosetron Hydrochloride	1.05118
245	Rasagiline	1.34086
246	Rasagiline Mesylate	1.24832
247	Reboxetine mesylate	1.09201
248	Riluzole	1.2217
249	Rimegepant (BMS-927711)	1.19606
250	Risperidone	1.06945
251	Ritodrine HCl	1.20183
252	Rivastigmine	1.14843
253	Rizatriptan Benzoate	1.09467
254	Ropinirole HCl	1.03472
255	Ropivacaine	1.19594
256	Rotigotine	0.988966
257	Rotundine	1.07269
258	Rufinamide	1.17333
259	Safinamide	1.13317
260	Salicylamide	1.11496
261	Salvianolic acid B	1.0942
262	Securinine	1.0597
263	Selegiline HCl	1.24957
264	Serotonin HCl	1.15467
265	Sertraline HCl	1.21356
266	Sevoflurane	1.13633
267	Stiripentol	1.17325
268	Succinylcholine Chloride Dihydrate	1.12069
269	Sugammadex (sodium)	1.1975
270	Sulbutiamine	1.16158
271	Sulpiride	1.28943
272	Sumatriptan Succinate	1.16766
273	Synephrine	1.16852
274	Tacrine HCl	1.30055
275	Tasimelteon	1.22298
276	Teriflunomide	1.01043
277	Tetrabenazine (Xenazine)	1.28476
278	Tetrahydropalmatine	1.19749
279	Thalidomide	1.23012
280	Thiocolchicoside	1.02406
281	Thioridazine hydrochloride	1.16606
282	Thiothixene	1.3081
283	Tiagabine	1.02991
284	Tianeptine	1.01758
285	Tiapride Hydrochloride	1.01657
286	Tiaprofenic acid	1.09119
287	Tiletamine Hydrochloride	1.20743
288	Tiratricol	1.2423
289	Urapidil HCl	1.11346
290	Valethamate Bromide	1.18919
291	Valproic acid	1.18202
292	Valpromide	1.2675
293	Venlafaxine	1.20976
294	Vilazodone	1.11364
295	Vortioxetine	1.11256
296	VX-745	1.22206
297	Xylazine	1.16776
298	Yohimbine HCl	1.35566
299	AT9283	0.955277
300	DMSO (Control)	1.25251
